# High-quality peptide evidence for annotating non-canonical open reading frames as human proteins

## Abstract

A major scientific drive is to characterize the protein-coding genome as it provides the primary basis for the study of human health. But the fundamental question remains: what has been missed in prior genomic analyses? Over the past decade, the translation of non-canonical open reading frames (ncORFs) has been observed across human cell types and disease states, with major implications for proteomics, genomics, and clinical science. However, the impact of ncORFs has been limited by the absence of a large-scale understanding of their contribution to the human proteome. Here, we report the collaborative efforts of stakeholders in proteomics, immunopeptidomics, Ribo-seq ORF discovery, and gene annotation, to produce a consensus landscape of protein-level evidence for ncORFs. We show that at least 25% of a set of 7,264 ncORFs give rise to translated gene products, yielding over 3,000 peptides in a pan-proteome analysis encompassing 3.8 billion mass spectra from 95,520 experiments. With these data, we developed an annotation framework for ncORFs and created public tools for researchers through GENCODE and PeptideAtlas. This work will provide a platform to advance ncORF-derived proteins in biomedical discovery and, beyond humans, diverse animals and plants where ncORFs are similarly observed.
