## Supplemental Table S9 for "High-quality peptide evidence for annotating non-canonical open reading frames as human proteins"

### Sheet: Table S9
Value	Metric
573579510	PSMs
0.0001	Model-based PSM FDR threshold
641	Decoy PSMs
1.11754e-06	Estimated PSM-level FDR
2847132	Distinct peptides
26	Decoy peptides
9.132e-06	Estimated peptide-level FDR
16888	Canonical proteins
3	Decoy neXtProt entries passing threshold in categories indistinguishable representative, insufficient evidence, marginally distinguished, non-core canonical, representative, weak
0.000177641	Estimated core proteome-level FDR detected in categories canonical, indistinguishable representative, insufficient evidence, marginally distinguished, non-core canonical, representative, weak
0	Decoy neXtProt entries passing threshold in categories canonical, non-core canonical
5.92136e-05	Upper limit estimated core canonical protein-level FDR
42329	Total neXtProt sequences (core + isoforms)
316	Total CONTAM sequences
955	Total MICROBE sequences
125118	Total UniProtKB/TrEMBL
705783	Total CONTRIB sequences
7264	Total CONTRIB_GENCODE sequences
26	Decoy protein-level entries passing threshold
3	Decoy protein-level entries corresponding to neXtProt entries passing threshold
19	Decoy protein-level entries corresponding to UniProtKB/TrEMBL entries passing threshold
4	Decoy protein-level entries corresponding to CONTRIB sequences
0	Decoy protein-level entries corresponding to CONTRIB_GENCODE sequences
0	Decoys categorized as canonical or non-core canonical
3422	CONTRIB sequences detected in categories indistinguishable representative, insufficient evidence, marginally distinguished, non-core canonical, representative, weak
4	DECOY_CONTRIB sequences detected in categories indistinguishable representative, insufficient evidence, marginally distinguished, non-core canonical, representative, weak
0.00116891	Estimated CONTRIB-entry FDR
110	CONTRIB_GENCODE sequences detected in categories indistinguishable representative, insufficient evidence, marginally distinguished, non-core canonical, representative, weak
0	DECOY_CONTRIB_GENCODE sequences detected in categories indistinguishable representative, insufficient evidence, marginally distinguished, non-core canonical, representative, weak
0.00909091	Upper limit estimated CONTRIB_GENCODE-entry FDR

### Sheet: Column Descriptions
A	Value	Counted or calculated number associated with the described metric
B	Metric	Description of the metric derived from the Human non-HLA PeptideAtlas 2023-06
	Note 1	The sequence database contains 1:1 target-decoy, so the default assumption is that the number of false target detections is the same as the number of decoy detections
	Note 2	Decoy sequences are not a perfect tool for estimating false positives at very stringent thresholds, so the true FDR will be worse than that estimated by target-decoy
