## Supplemental Table S10 for "High-quality peptide evidence for annotating non-canonical open reading frames as human proteins"

### Sheet: Table S10
Value	Metric
28089642	PSMs
0.0005	Model-based PSM FDR threshold
136	Decoy PSMs
4.84164e-06	Estimated PSM-level FDR
1342941	Distinct peptides
55	Decoy peptides
4.09549e-05	Estimated peptide-level FDR
13799	Canonical proteins
7	Decoy neXtProt entries passing threshold in categories indistinguishable representative, insufficient evidence, marginally distinguished, non-core canonical, representative, weak
0.000507283	Estimated core proteome-level FDR detected in categories canonical, indistinguishable representative, insufficient evidence, marginally distinguished, non-core canonical, representative, weak
0	Decoy neXtProt entries passing threshold in categories canonical, non-core canonical
7.2469e-05	Upper limit estimated core canonical protein-level FDR
42329	Total neXtProt sequences (core + isoforms)
316	Total CONTAM sequences
955	Total MICROBE sequences
125118	Total UniProtKB/TrEMBL
705783	Total CONTRIB sequences
7264	Total CONTRIB_GENCODE sequences
38	Decoy protein-level entries passing threshold
7	Decoy protein-level entries corresponding to neXtProt entries passing threshold
21	Decoy protein-level entries corresponding to UniProtKB/TrEMBL entries passing threshold
10	Decoy protein-level entries corresponding to CONTRIB sequences
0	Decoy protein-level entries corresponding to CONTRIB_GENCODE sequences
0	Decoys categorized as canonical or non-core canonical
11109	CONTRIB sequences detected in categories indistinguishable representative, insufficient evidence, marginally distinguished, non-core canonical, representative, weak
10	DECOY_CONTRIB sequences detected in categories indistinguishable representative, insufficient evidence, marginally distinguished, non-core canonical, representative, weak
0.000900171	Estimated CONTRIB-entry FDR
1675	CONTRIB_GENCODE sequences detected in categories indistinguishable representative, insufficient evidence, marginally distinguished, non-core canonical, representative, weak
0	DECOY_CONTRIB_GENCODE sequences detected in categories indistinguishable representative, insufficient evidence, marginally distinguished, non-core canonical, representative, weak
0.000597015	Upper limit estimated CONTRIB_GENCODE-entry FDR

### Sheet: Column Descriptions
A	Value	Counted or calculated number associated with the described metric
B	Metric	Description of the metric derived from the Human HLA PeptideAtlas 2023-11
